# Honey contamination from plant protection products approved for cocoa cultivation: a systematic review of existing research and methods

**DOI:** 10.1101/2022.12.26.521958

**Authors:** Richard G. Boakye, Dara A. Stanley, Blanaid White

## Abstract

Cocoa (*Theobroma cocoa*), which is the key ingredient of chocolate, is an important economic crop plant which supports the livelihoods of an estimated forty to fifty million people directly involved in its cultivation. Many cocoa producing countries, especially those from the developing world, rely on the income from cocoa export to support their economies. The plant is, however, prone to disease and pest attacks and therefore requires the application of large volumes of pesticides to guarantee satisfactory productions. Even though pesticides help protect the cocoa plant from disease and pest attacks, unintended effects of environmental contamination are also a possibility. Honey, a product of nectar collected by honeybees from flowers during foraging, may be a useful proxy for the extent to which landscapes are exposed to pesticides and the degree of pesticide accumulation in the environment. The overreaching question is: to what extent has the effect of pesticides imputed for cocoa production on honey received attention in research? In this present study, we conducted a systematic approach to quantify existing studies on honey contamination from plant protection products approved for cocoa cultivation. We observed that one hundred and sixty-nine different compounds, comprising some recommended and other unapproved compounds for cocoa cultivation, were detected in 81% of the reviewed 104 publications. Our results further point to the neonicotinoids as the most detected class of pesticides, with imidacloprid particularly being the single most detected compound. However, the most remarkable observation made from this study points to disproportionate studies of honey contamination from pesticides conducted in cocoa and non-cocoa producing countries with only 19% of the publications taking place in the latter. To bridge the gap, we suggest prioritising increased research in cocoa growing countries to ameliorate the significant gaps in knowledge owing to limited studies emanating from these geographic regions.
