## Supplementary material for "Honey contamination from plant protection products approved for cocoa cultivation: a systematic review of existing research and methods": S3 Table

### Sheet: Appraisal
No	Reference	Title of Paper	DOI	Is the study objective clearly stated?	Is the study design sufficiently described?	Are all honey samples from one specific country?	Are concentrations of pesticide residues quantified honey?	Is the limit of detection below the MRL?	Is the limit of quantification below the MRL	Is the extraction technique clearly described /appropriate?	Is the analytical technique clearly described/appropriate?	Is the type of source of honey (raw or commercial) indicated?	Are study results reported in sufficient details?	Are the conclusions supported by results?	Total Score	Summary Score	Remarks
1	(Chiesa et al., 2019)	Detection of glyphosate and its metabolites in food of animal origin based on ionchromatography-high resolution mass spectrometry (IC-HRMS)	https://doi.org/10.1080/19440049.2019.1583380	2	2	2	NA	1	2	2	2	2	2	2	19	0.95
2	(Jovanov et al., 2015)	Development of HPLC-DAD method for determination of neonicotinoids in honey	http://dx.doi.org/10.1016/j.jfca.2014.12.021#	2	2	2	2	1	1	2	2	2	2	2	20	0.909091
3	(Mejias et al., 2019)	Natural attributes of Chilean honeys modified by the presence of neonicotinoids residues	https://doi.org/10.1007/s10457-019-00345-z	2	2	2	1	2	1	2	2	2	2	2	20	0.909091
4	(Raimets et al., 2020)	Pesticide residues in beehive matrices are dependent on collection time and matrix type but independent of proportion of foraged oilseed rape and agricultural land in foraging territory	https://doi.org/10.1016/j.chemosphere.2019.124555	2	2	2	2	2	1	2	2	2	2	2	21	0.954545
5	(Berg et al., 2018)	Glyphosate residue concentrations in honey attributed through geospatial analysis to proximity of large-scale agriculture and transfer off-site by bees	https://doi.org/10.1371/journal. pone.0198876	2	2	2	2	1	2	2	2	2	2	2	21	0.954545
6	(Amulen et al., 2017)	Environmental contaminants of honeybee products in Uganda detected using LC-MS/MS and GC-ECD	https://doi.org/10.1371/journal.pone.0178546	2	2	2	NA	2	2	2	2	2	2	2	20	1
7	(Bommuraj et al., 2019)	Pesticide and trace element residues in honey and beeswax combs from Israel in association with human risk assessment and honey adulteration	https://doi.org/10.1016/j.foodchem.2019.125123	2	2	2	2	2	2	2	2	2	2	2	22	1
8	(Barganska et al., 2018)	Comparison of Two Methods for the Determination of Selected Pesticides in Honey and Honeybee Samples	https://doi.org/10.3390/molecules23102582	2	2	2	2	1	0	2	2	2	2	2	19	0.863636
9	(El Agrebi et al., 2020)	Honeybee and consumer’s exposure and risk characterisation to glyphosate-based herbicide (GBH) and its degradation product (AMPA): Residues in beebread, wax, and honey	https://doi.org/10.1016/j.scitotenv.2019.135312	2	2	2	2	2	2	2	2	2	2	2	22	1
10	(Chiesa et al., 2018)	Distribution of POPs, pesticides and antibiotic residues in organic honeys from different production areas	https://doi.org/10.1080/19440049.2018.1451660	2	2	2	2	2	2	2	2	2	2	2	22	1
11	(Ruiz-Toledo et al., 2018)	Organochlorine Pesticides in Honey and Pollen Samples from Managed Colonies of the Honey Bee Apis mellifera Linnaeus and the Stingless Bee Scaptotrigona mexicana Guérin from Southern, Mexico	https://doi.org/10.3390/insects9020054	2	2	2	2	2	2	2	2	2	2	2	22	1
12	(Carbonell-Rozas et al., 2020)	Capillary liquid chromatography as an effective method for the determination of seven neonicotinoid residues in honey samples	10.1002/jssc.202000611	2	2	2	NA	2	2	2	2	2	2	2	20	1
13	(Chen et al., 2014)	Quantitative Analysis of Neonicotinoid Insecticide Residues in Foods: Implication for Dietary Exposures	https://doi.org/10.1021/jf501397m	2	2	2	2	2	2	2	2	2	2	2	22	1
14	(Lambert et al., 2013)	Widespread Occurrence of Chemical Residues in Beehive Matrices from Apiaries Located in Different Landscapes of Western France	https://doi.org/10.1371/journal.pone.0067007	2	2	2	2	2	2	2	2	2	2	2	22	1
15	(Salami and Queiroz, 2013)	Microextraction in Packed Sorbent for the Determination of Pesticides in Honey Samples by Gas Chromatography Coupled to Mass Spectrometry	https://doi.org/10.1093/chromsci/bms187	2	2	2	2	1	2	2	2	2	2	2	21	0.954545
16	(Shamsayei et al., 2018)	Evaluation of highly efficient on-line yarn-in-tube solid phaseextraction method for ultra-trace determination of chlorophenols inhoney samples	https://doi.org/10.1016/j.chroma.2018.07.043	2	2	2	2	2	2	2	2	2	2	2	22	1
17	(Niell et al., 2015)	QuEChERS Adaptability for the Analysis of Pesticide Residues in Beehive Products Seeking the Development of an Agroecosystem Sustainability Monitor	https://doi.org/10.1021/acs.jafc.5b00795	2	2	2	2	1	2	2	2	2	2	2	21	0.954545
18	(Garcia-Chao et al., 2010)	Validation of an off line solid phase extraction liquid chromatography–tandem mass spectrometry method for the determination of systemic insecticide residues in honey and pollen samples collected in apiaries from NW Spain	https://doi.org/10.1016/j.aca.2010.03.011	2	2	2	NA	2	2	2	2	2	2	2	20	1
19	(Codling et al., 2018)	Neonicotinoid insecticides in pollen, honey and adult bees in colonies of the European honeybee (Apis mellifera L.) in Egypt	https://doi.org/10.1007/s10646-017-1876-2	2	2	2	2	2	2	2	2	2	2	2	22	1
20	(Darko et al., 2017)	Pesticide residues in honey from the major honey producing forest belts in Ghana	https://doi.org/10.1155/2017/7957431	2	2	2	2	2	1	2	2	2	2	2	21	0.954545
21	(Campillo et al., 2013)	Liquid Chromatography with Diode Array Detection and Tandem Mass Spectrometry for the Determination of Neonicotinoid Liquid Insecticides in Honey Samples Using Dispersive -Liquid Microextraction	https://doi.org/10.1021/jf400669b	2	2	2	NA	2	2	2	2	2	2	2	20	1
22	(Blaga et al., 2020)	Antifungal residues analysis in various Romanian honey samples analysis by high resolution mass spectrometry	https://doi.org/10.1080/03601234.2020.1724016	2	2	2	2	2	2	2	2	2	2	2	22	1
23	(Kammoun et al., 2019)	Ultra-trace level determination of neonicotinoids in honey as a tool for assessing environmental contamination*	https://doi.org/10.1016/j.envpol.2019.02.004	2	2	2	2	2	2	2	2	2	2	2	22	1
24	(Michlig et al., 2018)	Determination of imidacloprid in beehive samples by UHPLC-MS/MS	https://doi.org/10.1016/j.microc.2018.07.027	2	2	2	2	2	2	2	2	2	2	2	22	1
25	(Lu et al., 2016)	Distributions of neonicotinoid insecticides in the Commonwealth of Massachusetts: a temporal and spatial variation analysis for pollen and honey samples	http://dx.doi.org/10.1071/EN15064	2	2	2	2	2	2	2	2	2	2	2	22	1
26	(Karise et al., 2017)	Are pesticide residues in honey related to oilseed rape treatments?	https://doi.org/10.1016/j.chemosphere.2017.09.013	2	2	2	2	2	2	2	2	2	2	2	22	1
27	(Abdallah et al., 2017)	Pesticides contamination in Egyptian honey samples	https://doi.org/10.1007/s00003-017-1133-x	2	2	2	2	2	2	2	2	2	2	2	22	1
28	(Yaqub et al., 2020)	Monitoring and risk assessment due to presence of metals and pesticides residues in honey samples from the major honey producing forest belts and different brands	https://doi.org/10.1590/fst.01919	2	2	2	2	2	2	2	2	2	2	2	22	1
29	(Jovanov et al., 2013)	Multi-residue method for determination of selected neonicotinoid insecticides in honey using optimized dispersive liquid–liquid microextraction combined with liquid chromatography-tandem mass spectrometry	https://doi.org/10.1016/j.talanta.2013.02.059	2	2	2	NA	2	2	2	2	2	2	2	20	1
30	(Laaniste et al., 2016)	Determination of neonicotinoids in Estonian honey by liquid chromatography–electrospray mass spectrometry	http://dx.doi.org/10.1080/03601234.2016.1159457	2	2	2	2	2	2	2	2	2	2	2	22	1
31	(Paoloni et al., 2016)	Rapid determination of residues of pesticides in honey by mGC-ECD and GC-MS/MS: Method validation and estimation of measurement uncertainty according to document No. SANCO/12571/2013	http://dx.doi.org/10.1080/03601234.2015.1108748	2	2	2	NA	0	2	2	2	2	2	2	18	0.9
32	(Choudhary and Sharma, 2008)	Pesticide Residues in Honey Samples from Himachal Pradesh (India)	https://doi.org/10.1007/s00128-008-9426-5	2	2	2	2	2	1	2	2	2	2	2	21	0.954545
33	(Khan et al., 2004)	Analysis of insecticide residues in honeys from apiary (Apis mellifera) and wild honey bee(Apis dorsata and Apis florea) colonies in India	https://doi.org/10.1080/00218839.2004.11101115	2	2	2	2	2	2	2	2	2	2	2	22	1
34	(Bernal et al., 1997)	High-performance liquid chromatographic determination of benomyl and carbendazim residues in apiarian samples	https://doi.org/10.1016/S0021-9673(97)00633-X	2	2	2	2	1	1	2	2	2	2	2	20	0.909091
35	(Gómez-Pérez et al., 2012)	Comprehensive qualitative and quantitative determination of pesticides and veterinary drugs in honey using liquid chromatography–Orbitrap high resolution mass spectrometry	https://doi.org/10.1016/j.chroma.2012.05.088	2	2	2	2	2	2	2	2	2	2	2	22	1
36	(Bargańska et al., 2013)	Pesticide residues levels in honey from apiaries located of Northern Poland	https://doi.org/10.1016/j.foodcont.2012.09.049	2	2	2	2	2	2	2	2	2	2	2	22	1
37	(Hou et al., 2019)	Simultaneous determination of ten neonicotinoid insecticides and two metabolites in honey and Royal-jelly by solid−phase extraction and liquid chromatography−tandem mass spectrometry	https://doi.org/10.1016/j.foodchem.2018.07.068	2	2	2	2	2	2	2	2	2	2	2	22	1
38	(Gbylik-Sikorska et al., 2015)	Determination of neonicotinoid insecticides and their metabolites in honey bee and honey by liquid chromatography tandem mass spectrometry	https://doi.org/10.1016/j.jchromb.2015.03.016	2	2	2	2	2	2	2	2	2	2	2	22	1
39	(Codling et al., 2016)	Concentrations of neonicotinoid insecticides in honey, pollen and honey bees (Apis mellifera L.) in central Saskatchewan, Canada	https://doi.org/10.1016/j.chemosphere.2015.10.135	2	2	2	2	2	2	2	2	2	2	2	22	1
40	(Jones and Turnbull, 2016)	Neonicotinoid concentrations in UK honey from 2013	https://doi.org/10.1002/ps.4227	2	2	2	2	2	1	2	2	2	2	2	21	0.954545
41	(Sánchez-Brunete et al., 2002)	Determination of Insecticides in Honey by Matrix Solid-Phase Dispersion and Gas Chromatography with Nitrogen–Phosphorus Detection and Mass Spectrometric Confirmation	https://doi.org/10.1093/jaoac/85.1.128	2	2	2	2	2	1	2	2	2	2	2	21	0.954545
42	(Pareja et al., 2019)	Evaluation of glyphosate and AMPA in honey by water extraction followed by ion chromatography mass spectrometry. A pilot monitoring study	https://doi.org/10.1039/C9AY00543A	2	2	2	NA	2	2	2	2	2	2	2	20	1
43	(Pirard et al., 2007)	Development and validation of a multi-residue method for pesticide determination in honey using on-column liquid–liquid extraction and liquid chromatography–tandem mass spectrometry	https://doi.org/10.1016/j.chroma.2007.03.035	2	2	2	2	2	2	2	2	2	2	2	22	1
44	(Bridi et al., 2018)	LC-MS/MS analysis of neonicotinoid insecticides: Residue findings in chilean honeys	http://dx.doi.org/10.1590/1413-70542018421021117	2	2	2	2	2	2	2	2	2	2	2	22	1
45	(Zhang et al., 2011)	Comparison of the performance of conventional, temperature-controlled, and ultrasound-assisted ionic liquid dispersive liquid–liquid microextraction combined with high-performance liquid chromatography in analyzingpyrethroid pesticides in honey samples	https://doi.org/10.1016/j.chroma.2011.07.102	2	2	2	NA	2	1	2	2	2	2	2	19	0.95
46	(Sánchez-Hernández et al., 2016)	Residues of neonicotinoids and their metabolites in honey and pollen from sunflower and maize seed dressing crops	http://dx.doi.org/10.1016/j.chroma.2015.10.066	2	2	2	NA	2	2	2	2	2	2	2	20	1
47	(Farooqi et al., 2017)	Detection of Insecticide Residues in Honey of Apis dorsata F. from Southern Punjab, Pakistan	http://dx.doi.org/10.17582/journal.pjz/2017.49.5.1761.1766	2	2	2	2	2	1	2	2	2	2	2	21	0.954545
48	(Tanner and Czerwenka, 2011)	LC-MS/MS Analysis of Neonicotinoid Insecticides in Honey: Methodology and Residue Findings in Austrian Honeys	https://doi.org/10.1021/jf202775m	2	2	2	2	2	2	2	2	2	2	2	22	1
49	(Zheng et al., 2018)	Development and validation of modified QuEChERS method coupled with LC–MS/MS for simultaneous determination of cymiazole, fipronil coumaphos, fluvalinate, amitraz, and its metabolite in various types of honey and royal jelly	https://doi.org/10.1016/j.jchromb.2017.11.011	2	2	2	2	2	2	2	2	2	2	2	22	1
50	(Tomasini et al., 2012)	Simultaneous determination of pesticides and 5-hydroxymethylfurfuralin honey by themodified QuEChERS method and liquidchromatograph coupled totandem mass spectrometry	http://dx.doi.org/10.1016/j.talanta.2012.05.068	2	2	2	2	2	2	2	2	2	2	2	22	1
51	(Mukherjee, 2009)	Determination of Pesticide Residues in Honey Samples	DOI 10.1007/s00128-009-9772-y	2	2	2	2	2	2	2	2	2	2	2	22	1
52	(Shamsipur et al., 2016)	Combination of solid-phase extraction with dispersive liquid–liquid microextraction followed by GC–MS for determination of pesticide residues from water, milk, honey and fruit juice	http://dx.doi.org/10.1016/j.foodchem.2016.02.090	2	2	2	2	2	1	2	2	2	2	2	21	0.954545
53	(Bezerra et al., 2010)	MSPD procedure combined with GC-MS for the determination of procymidone, bifenthrin, malathion and pirimicarb in honey	10.1590/S0100-40422010000600024	2	2	2	NA	0	0	2	2	2	2	2	16	0.8
54	(Song et al., 2018)	Simultaneous determination of neonicotinoid insecticides and insect growth regulators residues in honey using LC–MS/MS with anion exchanger-disposable pipette extraction	https://doi.org/10.1016/j.chroma.2018.05.003	2	2	2	2	2	2	2	2	2	2	2	22	1
55	(Nakajima et al., 2015)	Determination and surveillance of nine acaricides and one metabolite in honey by liquid chromatography-tandem mass spectrometry	http://dx.doi.org/10.1080/19440049.2015.1050460	2	2	2	NA	0	2	2	2	2	2	2	18	0.9
56	(de Pinho et al., 2010)	Optimization of the liquid–liquid extraction method and low temperature purification (LLE–LTP) for pesticide residue analysis in honey samples by gas chromatography	https://doi.org/10.1016/j.foodcont.2010.03.006	2	2	2	2	2	2	2	2	2	2	2	22	1
57	(Duo et al., 2019)	Synthesis of magnetic metal–organic framework composites, Fe3O4-NH2@MOF-235, for the magnetic solid-phase extraction of benzoylurea insecticides from honey, fruit juice and tap water samples†	https://doi.org/10.1039/C9NJ01988J	2	2	2	NA	2	1	2	2	2	2	2	19	0.95
58	(Thompson et al., 2019)	Determination of glyphosate, AMPA, and glufosinate in honey by online solid-phase extraction-liquid chromatography-tandem mass spectrometry	https://doi.org/10.1080/19440049.2019.1577993	2	2	2	2	2	2	2	2	2	2	2	22	1
59	(Cossu and Alamanni, 2003)	Monitoring of pyrethroid residues in Sardinian honey by solid phase extraction and high-performance liquid chromatography	From the journal Italian Journal of Food Science (Italy) ISSN : 1120-1770	2	2	2	2	2	2	2	2	2	2	2	22	1
60	(Ohoueu et al., 2017)	Contamination of bee products by pesticides in Cote D’Ivoire	ISSN (P): 2347-4580; ISSN (E): 2321-8851	2	2	2	2	2	2	2	2	2	2	2	22	1
61	(Kamel, 2010)	Refined Methodology for the Determination of Neonicotinoid Pesticides and Their Metabolites in Honey Bees and Bee Products by Liquid Chromatography-Tandem Mass Spectrometry (LC-MS/MS)†	https://doi.org/10.1021/jf904120n	2	2	2	1	2	2	2	2	2	2	2	21	0.954545
62	(Zoller et al., 2018)	Glyphosate residues in Swiss market foods: monitoring and risk evaluation	https://doi.org/10.1080/19393210.2017.1419509	2	2	2	2	2	2	2	2	2	2	2	22	1
63	(Juan-Borrás et al., 2016)	Mixture-risk-assessment of pesticide residues in retail polyfloral honey	https://doi.org/10.1016/j.foodcont.2016.02.051	2	2	2	2	2	2	2	2	2	2	2	22	1
64	(Ostiguy and Eitzer, 2014)	Overwintered brood comb honey: colony exposure to pesticide residues	https://doi.org/10.3896/IBRA.1.53.3.10	2	2	2	2	2	2	2	2	2	2	2	22	1
65	(Blasco et al., 2008)	Solid-phase microextraction-liquid chromatography-mass spectrometry applied to the analysis of insecticides in honey	https://doi.org/10.1080/02652030701424529	2	2	2	2	2	2	2	2	2	2	2	22	1
66	(Gómez-Pérez et al., 2015)	Identification of transformation products of pesticides and veterinary drugs in food and related matrices: Use of retrospective analysis	http://dx.doi.org/10.1016/j.chroma.2015.02.052	2	2	2	1	1	1	2	2	2	2	2	19	0.863636
67	(Vichapong et al., 2015)	In-coupled syringe assisted octanol–water partition microextraction coupled withhigh-performance liquid chromatography for simultaneous determination of neonicotinoid insecticide residues in honey	http://dx.doi.org/10.1016/j.talanta.2015.02.033	2	2	2	NA	2	2	2	2	2	2	2	20	1
68	(Zhang et al., 2018)	Application of pseudo-template molecularly imprinted polymers by atom transfer radical polymerization to the solid-phase extraction of pyrethroids	http://dx.doi.org/10.1016/j.talanta.2017.08.100	2	2	2	2	2	2	2	2	2	2	2	22	1
69	(Tette et al., 2016)	Multiclass method for pesticides quantification in honey by means of modified QuEChERS and UHPLC–MS/MS	http://dx.doi.org/10.1016/j.foodchem.2016.05.036	2	2	2	2	2	2	2	2	2	2	2	22	1
70	(Valverde et al., 2018)	Development and validation of ultra high performance-liquid chromatography –tandem mass spectrometry based methods for the determination of neonicotinoid insecticides in honey	https://doi.org/10.1016/j.foodchem.2018.06.004	2	2	2	2	2	2	2	2	2	2	2	22	1
71	(Das and Kaya, 2009)	Organophosphorus Insecticide Residues in Honey Produced in Turkey	10.1007/s00128-009-9778-5	2	2	2	NA	2	2	2	2	2	2	2	20	1
72	(Chiesa et al., 2017)	Accelerated solvent extraction by using an ‘in-line’ clean-up approach for multiresidue analysis of pesticides in organic honey	https://doi.org/10.1080/19440049.2017.1292558	2	2	2	2	1	2	2	2	2	2	2	21	0.954545
73	(Mousavi et al., 2020)	Vortex and Ultrasound-Assisted Surfactant-Enhanced Emulsification Microextraction for the Determination of Pesticide Residues in Honey Using Gas Chromatography–Mass Spectrometry	10.1134/s1061934820090142	2	2	2	2	2	2	2	2	2	2	2	22	1
74	(Belinato et al., 2021)	Overcoming matrix effects in the analysis of pyrethroids in honey by a fully automated direct immersion solid-phase microextraction method using a matrix-compatible fibe	https://doi.org/10.1016/j.foodchem.2020.128127	2	2	2	NA	2	2	2	2	2	2	2	20	1
75	(Tomasini et al., 2011)	Comparison of dispersive liquid–liquid microextraction and the modifie QuEChERS method for the determination of fipronil in honey by high performance liquid chromatography with diode-array detection	https://doi.org/10.1039/C1AY05221G	2	2	2	NA	1	1	2	2	2	2	2	18	0.9
76	(Ohba et al., 2018)	Simultaneous determination of nine acaricides and two metabolites in comb honey by LC/MS/MS	https://doi.org/10.1080/19440049.2018.1539252	2	2	2	2	1	2	2	2	2	2	2	21	0.954545
77	(Sanchez-Brunete et al., 2008)	Determination of fipronil residues in honey and pollen by gas chromatography	ISSN : 1695-971X	2	2	2	NA	2	1	2	2	2	2	2	19	0.95
78	(Yang et al., 2019)	In situ ionic liquid dispersive liquid–liquid microextraction combined with ultra high performance liquid chromatography for determination of neonicotinoid insecticides in honey samples	https://doi.org/10.1002/jssc.201801263	2	2	2	NA	2	2	2	2	2	2	2	20	1
79	(Yang et al., 2020)	Preparation of magnetic attapulgite/polypyrrole nanocomposites for magnetic effervescence-assisted dispersive solid-phase extraction of pyrethroids from honey samples	https://doi.org/10.1002/jssc.202000049	2	2	2	2	2	2	2	2	2	2	2	22	1
80	(Notardonato et al., 2016)	Rapid and Reliable Method for Analyzing Acaricides in Honey-Based Products	10.1007/s12161-015-0344-y	2	2	2	2	2	2	2	2	2	2	2	22	1
81	(Pang et al., 2006)	Multi-residue method for the determination of 450 pesticide residues in honey, fruit juice and wine by double-cartridge solid-phase extraction/gas chromatography-mass spectrometry and liquid chromatography-tandem mass spectrometry	https://doi.org/10.1080/02652030600657997	2	2	2	1	2	2	2	2	2	2	2	21	0.954545
82	(Maver et al., 2007)	Residues of organophosphorus pesticides in different food commodities in Slovenia, 1997–1998	10.1504/IJEP.2007.015671	2	2	2	NA	2	1	2	2	2	2	2	19	0.95
83	(Baša Česnik et al., 2019)	Pesticide and veterinary drug residues in honey - validation of methods and a survey of organic and conventional honeys from Slovenia	https://doi.org/10.1080/19440049.2019.1631492	2	2	2	2	2	1	2	2	2	2	2	21	0.954545
84	(Sampaio et al., 2012)	Determination of Pesticide Residues in Sugarcane Honey by QuEChERS and Liquid Chromatography	http://dx.doi.org/10.1590/S0103-50532012000200002	2	2	2	NA	0	1	2	2	2	2	2	17	0.85
85	(Alcántara-Durán et al., 2018)	Matrix-effect free multi-residue analysis of veterinary drugs in food samples of animal origin by nanoflow liquid chromatography high resolution mass spectrometry	http://dx.doi.org/10.1016/j.foodchem.2017.10.083	2	2	2	2	2	2	2	2	2	2	2	22	1
86	(Lozano et al., 2019)	Identification and measurement of veterinary drug residues in beehive products	https://doi.org/10.1016/j.foodchem.2018.08.055	2	2	2	2	1	2	2	2	2	2	2	21	0.954545
87	(Nadaf et al., 2015)	Validation and monitoring of pesticide residues in honey using QuEChERS and gas chromatographic analysis	https://doi.org/10.1080/00218839.2016.1143693	2	2	2	2	2	2	2	2	2	2	2	22	1
88	(Muhammad et al., 2018)	Comprehensive two-dimensional ion chromatography (2D-IC) coupled to a post-column photochemical fluorescence detection system for determination of neonicotinoids (imidacloprid and clothianidin) in food samples†	10.1039/C7RA12555K	2	2	2	2	2	2	2	2	2	2	2	22	1
89	(Li et al., 2022)	Synthesis of nitrogen-rich magnetic hypercrosslinked polymer as robust adsorbent for the detection of neonicotinoids in honey, tomatoes, lettuce and Chinese cabbage	https://doi.org/10.1016/j.chroma.2022.463326	2	2	2	2	2	2	2	2	2	2	2	22	1
90	(Liu et al., 2022)	A core-shell structured magnetic sulfonated covalent organic framework for the extraction of benzoylureas insecticides from water, pear juice and honey samples	https://doi.org/10.1016/j.chroma.2022.463387	2	2	2	2	2	2	2	2	2	2	2	22	1
91	(Wang et al., 2022)	Pesticide residues in beebread and honey in Apis cerana cerana and their hazards to honey bees and human	https://doi.org/10.1016/j.ecoenv.2022.113574	2	2	2	2	2	1	2	2	2	2	2	21	0.954545
92	(Han et al., 2022)	Neonicotinoids residues in the honey circulating in Chinese market and health risk on honey bees and human	https://doi.org/10.1016/j.envpol.2022.120146	2	2	2	2	2	2	2	2	2	2	2	22	1
93	(Abdulhussein et al., 2021)	Magnetic molecularly imprinted polymer nanoparticles for the extraction and clean-up of thiamethoxam and thiacloprid in light and dark honey	https://doi.org/10.1016/j.foodchem.2021.129936	2	2	2	NA	2	2	2	2	2	2	2	20	1
94	(Calza et al., 2022)	Integrated approach for the analysis of neonicotinoids in fruits and food matrices	https://doi.org/10.1016/j.foodchem.2021.131153	2	2	2	2	2	2	2	2	2	2	2	22	1
95	(Jiang et al., 2022)	Green synthesis of novel magnetic porous organic polymer for magnetic solid phase extraction of neonicotinoids in lemon juice and honey samples	https://doi.org/10.1016/j.foodchem.2022.132599	2	2	2	NA	2	2	2	2	2	2	2	20	1
96	(Bergero et al., 2021)	Agrochemical Contamination of Honey and Bee Bread Collected in the Piedmont Region, Italy	https://doi.org/10.3390/ environments8070062	2	2	2	2	2	2	2	2	2	2	2	22	1
97	(Panseri et al., 2020)	Pesticides and Environmental Contaminants in Organic Honeys According to Their Different Productive Areas toward Food Safety Protection	http://www.mdpi.com/2304-8158/9/12/1863/s1	2	2	2	2	2	2	2	2	2	2	2	22	1
98	(Kedzierska-Matysek et al., 2022)	Residues of Pesticides and Heavy Metals in Polish Varietal Honey	https://doi.org/10.3390/foods11152362	2	2	2	2	1	2	2	2	2	2	2	21	0.954545
99	(Souza et al., 2021)	Glyphosate and aminomethylphosphonic acid (AMPA) residues in Brazilian honey	https://doi.org/10.1080/19393210.2020.1855676	2	2	2	2	2	2	2	2	2	2	2	22	1
100	(Ponce-Vejar et al., 2022)	Detection and Concentration of Neonicotinoids and Other Pesticides in Honey from Honey Bee Colonies Located in Regions That Differ in Agricultural Practices: Implications for Human and Bee Health	https://doi.org/10.3390/ijerph19138199	2	2	2	2	2	2	2	2	2	2	2	22	1
101	(Gasparini et al., 2020)	Glyphosate and other highly polar pesticides in fruit, vegetables and honey using ion chromatography coupled with high resolution mass spectrometry: Method validation and its applicability in an official laboratory	https://doi.org/10.1002/jms.4624	2	2	2	2	2	2	2	2	2	2	2	22	1
102	(Kavanagh et al., 2021)	Neonicotinoid residues in honey from urban and rural environments	https://doi.org/10.1007/s11356-021-12564-y	2	2	2	2	1	1	2	2	2	2	2	20	0.909091
103	(Pang et al., 2022)	Simultaneous detection of ten kinds of insecticide residues in honey and pollen using UPLC-MS/MS with graphene and carbon nanotubes as adsorption and purification materials	https://doi.org/10.1007/s11356-021-17196-w	2	2	2	2	2	2	2	2	2	2	2	22	1
104	(Mugo et al., 2022)	Molecularly Imprinted Polymer-Modified Microneedle Sensor for the Detection of Imidacloprid Pesticides in Food Samples	https://doi.org/10.3390/s22218492	2	2	2	2	2	2	2	2	2	2	2	22	1
105	(Sant'Anna et al., 2022)	Selective carbonaceous-based (nano)composite sensors for electrochemical determination of paraquat in food samples	https://doi.org/10.1016/j.foodchem.2021.131521	2	2	0	0			1	1	0	2	2	10	0.454545	Excluded. Study only utilised blank honey as a sample matrix exclusively to demonstrate the robustness of the analytical method but did not quantify concentrations of pesticide residues
106	(Souza et al., 2021)	Analysis of insecticide residues in honey by liquid chromatography tandem mass spectrometry using QuEChERS optimized by the Plackett Burman design	https://doi.org/10.1080/19476337.2021.1901785	2	2	0	2	1	2	2	2	2	2	2	19	0.863636	Excluded: Study cannot be assigned to one country. Honey samples taken from multiple countries
107	(Zhang et al., 2021)	Fluorescence assay for the sensitive detection of fipronil based on an “on–off” oxidized SWCNH/ aptamer sensor	https://doi.org/10.1039/D1AY00769F	2	2	0	0			1	1	0	2	2	10	0.454545	Excluded. Study only utilised blank honey as a sample matrix exclusively to demonstrate the robustness of the analytical method but did not quantify concentrations of pesticide residues
108	(Tolcha et al., 2021)	Multivariate optimization of a combined static and dynamic supercritical fluid extraction method for trace analysis of pesticides pollutants in organic honey	https://doi.org/10.1002/jssc.202100047	2	2	0	0			1	1	0	2	2	10	0.454545	Excluded. Study only utilised blank honey as a sample matrix exclusively to demonstrate the robustness of the analytical method but did not quantify concentrations of pesticide residues
109	(Brar et al., 2022)	Validation of QuEChERS Method for Estimation of Imidacloprid and its Metabolites in Cotton Flower, Pollen, Nectariferous Tissue, and Honey	https://doi.org/10.1093/jaoacint/qsab109	2	2	0	0	2	2	1	1	0	2	2	14	0.636364	Excluded. Study only utilised blank honey as a sample matrix exclusively to demonstrate the robustness of the analytical method but did not quantify concentrations of pesticide residues
110	(Gioia et al., 2022)	An electrochemical sensor‑based carbon black associated with a modified mixed oxide (SiO2/TiO2/Sb2O5) for direct determination of thiamethoxam in raw honey and water samples	https://doi.org/10.1007/s00604-022-05412-4	2	2	0	0	2	2	1	1	0	2	2	14	0.636364	Excluded. Study only utilised blank honey as a sample matrix exclusively to demonstrate the robustness of the analytical method but did not quantify concentrations of pesticide residues
111	(Blasco et al., 2003)	Assessment of Pesticide Residues in Honey Samples from Portugal and Spain	https://doi.org/10.1021/jf034870m	2	2	0	2	1	2	2	2	2	2	2	19	0.863636	Excluded. Study cannot be assigned to one specific country. Honey samples from from monre than one countries
112	(Mitchell et al., 2017)	Aworldwide survey of neonicotinoids in honey	10.1126/science.aan3684	2	2	0	2	2	2	2	2	2	2	2	20	0.909091	Excluded. Study cannot be assugned to one country. Honey samples sanalysed from around the round
