## Supplementary material for "Honey contamination from plant protection products approved for cocoa cultivation: a systematic review of existing research and methods": S6 Table

### Sheet: S5 Table
Total number of pesticide residues detected in studies conducted in cocoa growing countries
Country	Pesticide detected	Class	Class of pesticides	Color scheme
Ghana	Aldrin	Organochlorine	Neonicotinoid
Ghana	Endosulfan	Organochlorine	Pyrethroid
Ghana	DDT	Organochlorine	Organochlorine
Ghana	Methoxychlor	Organophosphate	Organophosphate
Ghana	Chlorpyrifos	Organophosphate	Pyrazole
Ghana	Fenvalerate	Organophosphate	Carbamate
Ghana	Malathion	Organophosphate	Fungicide
Ghana	Dimethoate	Organophosphate	Herbicide
Ghana	Diazinon	Organophosphate	Others
Ghana	Cyfluthrin	Pyrethroid
Ghana	Permethrin	Pyrethroid
Ivory Coast	Cypermethrin	Pyrethroid
Ivory Coast	Profenofos	Organophosphate
Ivory Coast	Metalaxyl	Fungicide
Ivory Coast	Chlorpyrifos	Organophosphate
Ivory Coast	Atrazine	Herbicide
Pakistan	Imidacloprid	Neonicotinoid
Pakistan	Endosulfan	Organochlorine
Pakistan	Deltamethrin	Pyrethroid
Pakistan	Bifenthrin	Pyrethroid
Pakistan	Lambda cyhalothrin	Pyrethroid
Pakistan	Imidacloprid	Neonicotinoid
Pakistan	Difenaconazole	Fungicide
Pakistan	Glyphosphate	Herbicide
Brazil	Chlorpyrifos	Organophosphate
Brazil	k-cyhalothrin	Pyrethroid
Brazil	hydroxymethylfurfural (HMF)	Pyrethroid
Brazil	Trichlorfon	Organophosphate
Brazil	Carbaryl	Carbamate
Brazil	a-HCH	Organochlorine
Brazil	Dimethoate	Organophosphate
Brazil	Carbofuran	Carbamate
Brazil	b-HCH	Organochlorine
Brazil	Lindane	Organochlorine
Brazil	Terbufos	Organophosphate
Brazil	Dissulfoton	Organophosphate
Brazil	Vinclozolin	Fungicide
Brazil	Heptaclor	Organochlorine
Brazil	Pirimiphos methyl	Organophosphate
Brazil	Aldrin	Organochlorine
Brazil	Chlorpyriphos	Organophosphate
Brazil	Fenamiphos	Organophosphate
Brazil	Endossulfan	Organochlorine
Brazil	Profenofos	Organophosphate
Brazil	4,4-DDE	Organochlorine
Brazil	4,4-DDD	Organochlorine
Brazil	Fenpropathrin	Pyrethroid
Brazil	Tetradifon	Acaricide
Brazil	Dodecaclor	Organochlorine
Brazil	Permethrin	Pyrethroid
India	Chlorpyrifos	Organophosphate
India	a-Endosulfan	Organophosphate
India	b-Endosulfan	Organophosphate
India	Endosulfan sulfate	Organochlorine
India	Alphamethrin	Pyrethroid
India	Cypermethrin	Pyrethroid
India	Fenvalerate	Pyrethroid
India	a-HCH	Organochlorine
India	ß-HCH	Organochlorine
India	ᵧ.-HCH	Organochlorine
India	d-HCH	Organochlorine
India	Aldrin	Organochlorine
India	Heptachlor	Organophosphate
India	a-endosulfan	Organophosphate
India	ß-endosulfan	Organophosphate
India	Clorpyriphos	Organophosphate
India	chlorpyriphos methyl	Organophosphate
India	Malathion	Organophosphate
India	Bifenthrin	Pyrethroid
India	Cypermethrin	Pyrethroid
India	Pendimethalin	Pyrethroid
India	Butachlor	Herbicide
India	Fipronil	Pyrazole
India	p,p0 DDE	Organochlorine
India	p,p0 DDD/TDE	Organochlorine
India	o,p0 DDT	Organochlorine
India	p,p0 DDT	Organochlorine
India	a-HCH	Organochlorine
India	b-HCH	Organochlorine
India	c-HCH	Organochlorine
India	a-Endosulfan	Organophosphate
India	b-Endosulfan	Organophosphate
India	Dicofol	Organophosphate
India	Cypermethrin	Pyrethroid
India	Deltamethrin	Pyrethroid
India	Fenvalerate	Pyrethroid
India	Lambda cyhalothrin	Pyrethroid
India	Dimethoate	Organophosphate
India	Malathion	Organophosphate
India	Quinalphos	Organophosphate
Mexico	Imidacloprid	Neonicotinoid
Mexico	Acetamiprid	Neonicotinoid
Mexico	Formetanate	Carbamate
Mexico	Metadimophos	Organophosphate
Mexico	Coumaphos	Organophosphate
Mexico	Omethoate	Organophosphate
Mexico	Propamocarb	Fungicide
Mexico	Carbendazim	Fungicide
Mexico	Boscalid	Fungicide
Mexico	Fenhexamid	Fungicide
Mexico	Diuron	Herbicide
Mexico	Acephate	Organophosphate
Mexico	Dimethoate	Organophosphate
Mexico	Monocrotopho	Organophosphate
Mexico	α-HCH	Organochlorine
Mexico	ᵧ-HCH	Organochlorine
Mexico	β-HCH	Organochlorine
Mexico	Heptachlor	Organochlorine
Mexico	Heptachlor epoxide	Organochlorine
Mexico	α-Endosulfan	Organochlorine
Mexico	p,p’-DDE	Organochlorine
Mexico	β-Endosulfan	Organochlorine
Mexico	p,p-DDT	Organochlorine
Mexico	Endrin aldehyde	Organochlorine
